# The mTORC1-mediated activation of ATF4 promotes protein and glutathione synthesis downstream of growth signals

**DOI:** 10.1101/2020.10.03.324186

**Authors:** Margaret E. Torrence, Michael R. MacArthur, Aaron M. Hosios, Alexander J. Valvezan, John M. Asara, James R. Mitchell, Brendan D. Manning

**Affiliations:** Department of Molecular Metabolism, Harvard T. H. Chan School of Public Health, Boston, MA 02115, USA; Center for Advanced Biotechnology and Medicine, Department of Pharmacology, Rutgers Robert Wood Johnson Medical School, Piscataway, NJ 08854, USA; Division of Signal Transduction, Beth Israel Deaconess Medical Center and Department of Medicine, Harvard Medical School, Boston, MA 02115, USA; Department of Health Sciences and Technology, Swiss Federal Institute of Technology (ETH) Zurich, 8603 Zurich, Switzerland

## Abstract

The mechanistic target of rapamycin complex 1 (mTORC1) stimulates a coordinated anabolic program in response to growth-promoting signals. Paradoxically, recent studies indicate that mTORC1 can activate the adaptive stress-responsive transcription factor ATF4 through mechanisms distinct from its canonical induction by the integrated stress response (ISR). However, how ATF4 functions in response to these distinct modes of regulation and its broader role as a downstream target of mTORC1 are unknown. Therefore, we directly compared ATF4-dependent transcriptional changes induced upon activation of mTORC1 or the ISR. The mTORC1-ATF4 pathway stimulated the expression of only a subset of the ATF4 target genes stimulated by the ISR, including genes involved in amino acid uptake, synthesis, and tRNA charging. We demonstrate that ATF4 is a metabolic effector of mTORC1 involved in both its established role in promoting protein synthesis and in a previously unappreciated function for mTORC1 in stimulating cellular cystine uptake and glutathione synthesis.
