## Supplementary Table 3 for "The mTORC1-mediated activation of ATF4 promotes protein and glutathione synthesis downstream of growth signals"

### Sheet: ATF4 Knockdown
	CT WT 1	CT WT 2	CTl WT 3	CT Null 4	CT Null 5	CT Null 6	Atf4 Null 7	Atf4 Null 8	Atf4 Null 9	P-Value
ATF4	7797.06	8638.91	8477.79	11671.9	12173.7	12451.9	1382.3	1170.37	1451.2	1.56204e-06
Shmt2	842.93	903.26	897.15	1511.48	1580.94	1531.3	430.11	454.5	461.83	1.13016e-06
Gpt2	1291.02	1456.11	1429.84	2411	2540.59	2373.15	522.07	491.32	534.75	3.25212e-06
Psat1	6163.31	6808.66	7188.13	13840.1	13195.6	13716.2	4671.84	4092.25	4640.78	4.78335e-06
Aldh1L2	221.15	182.89	171.33	357.22	387.82	363.13	39.28	48.5	39.61	4.90671e-06
Asns	1215.76	1330.46	1361.31	1747.3	1920.28	1882.15	182.97	169.76	206.16	6.39242e-06
Psph	1149.76	1326.27	1445.41	3200.08	3271.7	3524.95	704.08	646.71	719.3	1.26839e-05
Aldh18a1	1132.39	1157.35	1087.18	1361.23	1445.41	1478.11	496.21	480.54	520.34	1.44304e-05
Mthfd2	929.77	952.12	876.91	2227.91	2357.57	2112.31	574.76	548.81	604.97	2.19503e-05
Cgl	238.52	233.14	261.67	359.21	342.31	375.41	112.08	131.14	126.03	2.92435e-05
Phgdh	2128.15	1830.25	1999.91	3152.31	3103.52	2869.26	1736.73	1687.74	1721.27	0.000115702
Pycr1	936.71	991.21	985.93	477.62	548.09	508.39	182.01	205.69	182.75	0.000124101
Got1	486.3	477.46	456.36	2577.18	2698.88	2510.22	1912.04	1881.75	1973.34	0.00039451
Got2	375.15	416.03	378.49	594.04	598.54	630.11	501	486.83	498.74	0.000773267
Mthfd1l	900.82	925.6	908.06	1408.99	1376.15	1251.02	874.59	832.64	938.06	0.00124739
Shmt1	154	141	137.07	285.58	280.97	305.85	306.54	307.19	342.09	0.118167
Pycr2	297.57	316.91	277.25	352.25	326.48	313.01	281.63	312.58	325.89	0.242925
Mthfd1	411.04	429.99	454.81	625.89	641.08	637.27	635.11	608.09	640.08	0.557671
Slc7a1	569.67	615.67	554.49	871.66	855.77	882.77	227.03	210.18	220.56	2.43991e-07
Slc3a2	1743.74	1738.11	1884.65	2288.61	2276.44	2328.14	962.72	887.43	908.35	9.25475e-07
Slc6a9	367.04	362.98	314.63	399.01	397.71	421.44	43.11	47.61	45.01	1.31449e-06
Slc7a5	1140.5	1165.72	1080.95	1884.62	2091.44	1913.86	312.29	324.25	356.5	1.58214e-05
Slc7a11	66	73.99	40.5	100.5	112.78	115.59	19.16	15.27	9	6.54246e-05
Slc1a4	402.94	395.09	404.97	472.65	423.43	427.58	158.06	189.52	209.76	0.00030265
Slc38a2	4110.42	4318.06	4322.23	4947.38	4927.84	4595.94	3522.32	3514.7	3428.15	0.000347127
Slc7a3	39.37	23.73	24.92	88.56	104.87	117.63	14.37	8.98	12.6	0.000430387
Slc1a3	1772.69	2067.59	1942.28	1201.02	1262.38	1308.3	1038.4	926.95	953.36	0.00342122
Slc1a5	128.52	128.44	107.47	157.22	189.95	193.33	121.66	95.21	108.03	0.00651014
Slc38a4	1652.27	1690.65	1688.39	2409.01	2608.85	2555.23	2180.26	2184.45	2293.83	0.0123143
Slc7a2	453.88	529.11	408.08	37.81	44.52	41.94	32.57	26.05	22.51	0.0152551
Slc38a1	406.41	487.23	434.56	811.96	760.79	860.27	680.13	581.14	664.38	0.0158361
Slc36a1	121.58	93.54	85.67	258.71	288.88	257.77	250.98	269.46	265.57	0.609694
Slc16a10	159.79	142.4	113.7	170.15	166.21	155.48	165.72	165.27	163.85	0.832085
Cars	825.56	959.1	1017.09	1426.9	1467.17	1449.46	318.03	317.97	311.49	7.20763e-08
Nars	2692.03	2814.49	2742.86	3649.84	3678.32	3600.64	1457.98	1430.85	1474.61	1.19923e-07
Aars	2367.83	2344.01	2280.27	6370.3	6474.15	6346.13	2306.71	2229.36	2452.28	7.38907e-07
Iars	2373.62	2693.03	2593.34	3190.13	3210.37	3224.21	1183.05	1075.16	1230.64	1.67392e-06
Lars	2179.1	2478.03	2677.44	2263.74	2261.6	2362.92	1165.81	1114.68	1191.03	9.29825e-06
Gars	5321.54	5811.86	5904.71	8762.4	8386.52	8909.55	3649.73	3374.58	3783.74	1.33604e-05
Sars	1062.92	1125.24	1146.36	2288.61	2183.44	2166.52	872.68	766.17	884.04	1.37898e-05
Yars	1917.42	2120.64	2082.46	3616.01	3348.87	3553.59	1368.89	1222.47	1330.57	1.80355e-05
Tars	1062.92	1234.13	1205.55	2308.51	2365.48	2167.55	963.68	989.83	992.07	2.61234e-05
Mars	1006.18	1023.32	1079.39	1387.1	1377.14	1505.72	657.14	606.29	663.48	6.52111e-05
Xpot	719.03	780.41	705.57	1067.69	1201.04	1152.82	569.97	519.17	573.46	0.000163717
Rars	1592.06	1848.4	1850.38	2337.37	2305.13	2346.56	2078.72	2013.79	2035.46	0.000231084
Hars	2122.37	2370.53	2412.66	2452.79	2480.24	2450.89	2305.75	2283.25	2321.74	0.000421727
Wars	458.51	471.87	479.73	948.28	928.98	875.61	569.01	521.86	620.27	0.000630667
Eprs	760.72	785.99	738.28	1164.21	1020.99	995.29	614.99	618.87	605.87	0.00105916
Farsb	658.82	699.43	623.02	837.83	813.23	831.63	693.54	721.26	738.2	0.00183163
Qars	2741.82	2793.55	2883.04	2123.43	2093.42	1968.08	1847.85	1836.84	1924.73	0.025207
Vars	686.61	727.35	640.16	1306.5	1131.79	1096.56	1298.96	1214.38	1303.56	0.256547
Farsa	170.21	180.09	168.22	201.99	244.36	212.77	236.61	233.54	230.46	0.341953
Kars	320.73	332.27	328.64	214.93	246.34	259.82	236.61	215.57	247.57	0.684695
Dars	1773.85	1890.29	1873.74	2073.68	2062.75	2165.5	2124.7	1992.23	2132.69	0.771075
Yars2	386.73	385.32	447.02	673.65	624.27	672.05	596.79	533.54	591.46	0.0332249
Fars2	208.42	238.73	204.04	194.03	254.26	257.77	198.29	176.95	230.46	0.265758
Lars2	357.78	376.94	358.24	383.09	346.26	346.77	400.42	357.49	368.2	0.401016
Rars2	431.88	389.5	493.75	430.86	388.81	395.87	442.57	385.33	451.92	0.431885
Aars2	127.37	127.04	116.82	178.11	179.07	157.53	153.27	173.35	176.45	0.72058
Iars2	830.19	880.92	862.89	1039.83	1067.48	1013.7	1027.86	1001.51	1083.9	0.932997
Ldha	5858.79	6582.49	6557.32	16332.7	17339.9	17128.6	13283.7	13922.3	14727.2	0.00466553
Pdk1	582.41	594.73	587.2	1500.53	1344.5	1561.98	1105.46	1121.87	1196.43	0.00968014
Hk2	239.68	235.94	242.98	526.38	487.74	536	448.31	429.35	467.23	0.0203636
Glut1	350.83	357.4	313.07	815.94	728.14	741.61	643.73	658.39	724.7	0.0798187
Pfkp	79.89	89.35	84.11	209.96	214.68	179.01	221.28	210.18	226.86	0.209963

### Sheet: Tsc2 Null Rap Treatment
	WT Veh	WT Veh	T2-/- Veh	T2-/- Veh	T2-/- Rap	T2-/- Rap
ATF4	4076.83	4256.67	10566.6	11134	4328.12	4735.12
Shmt2	452.13	480.19	1637.6	1712.43	513.32	470.7
Gpt2	1034.9	987.68	2502.43	2670.2	805.97	824.28
Psat1	2958.68	3145.33	9381.66	9557.83	2513.28	2624.87
Aldh1L2	144.73	152.57	499.83	503.71	180.46	210.58
Asns	741.59	703.42	2116.6	2079.83	716.21	781.49
Psph	503.36	543.63	2662.47	2735.19	557.26	490.97
Aldh18a1	750.56	786.93	1856.82	1908.32	946.22	865.95
Mthfd2	550.75	510.7	2248.13	2320.85	656.37	744.33
Cgl	163.94	174.25	517.37	498.29	119.68	91.21
Phgdh	1647.12	1522.48	2904.71	3053.85	935	987.56
Pycr1	578.93	583.78	852.78	874.72	855.53	823.16
Got1	299.71	308.35	1880.93	1946.23	535.76	653.12
Got2	320.2	325.21	506.41	512.74	248.71	252.24
Mthfd1l	441.88	460.92	839.62	922.56	266.48	280.39
Shmt1	147.29	138.92	208.26	222.07	95.37	82.2
Pycr2	303.55	262.58	320.07	295.18	217.86	228.59
Mthfd1	236.95	290.68	374.87	380.94	161.76	188.05
Slc7a1	216.46	232.07	850.59	845.83	325.38	343.45
Slc3a2	1205.24	1300.05	2549.57	2640.41	1188.39	1207.15
Slc6a9	230.55	239.29	569.98	596.69	316.97	326.56
Slc7a5	833.81	781.31	2677.81	2669.3	857.4	888.47
Slc7a11	37.14	39.35	117.28	124.57	25.25	28.15
Slc1a4	361.19	374.2	602.86	598.49	359.04	333.32
Slc38a2	2475.81	2850.63	3976.71	4327.56	2301.97	2433.44
Slc7a3	32.02	40.95	291.57	343.93	58.91	69.82
Slc1a3	956.77	1090.47	1232.03	1320.66	1021.02	1064.14
Slc1a5	67.88	90.74	222.51	191.37	73.87	64.19
Slc38a4	865.83	919.43	1933.55	2023.86	1831.67	1868.15
Slc7a2	375.28	421.57	62.48	72.22	118.75	137.38
Slc38a1	308.68	365.36	787.01	820.56	321.64	368.22
Slc36a1	87.1	103.59	232.38	293.38	143.06	146.39
Slc16a10	139.61	134.1	140.3	152.56	109.4	119.36
Cars	390.65	443.25	1086.25	1110.33	529.21	539.39
Nars	2129.99	1909.52	3846.27	3794.97	1371.65	1413.22
Aars	1410.17	1406.84	6486.81	6596.96	2133.67	2246.51
Iars	1251.35	1245.44	2578.06	2593.47	1161.27	1221.79
Lars	1147.61	1223.76	2006.99	2133.09	1043.46	1099.04
Gars	2588.52	2718.13	7193.81	7474.39	2674.1	2821.93
Sars	745.43	745.18	1977.39	1883.94	847.11	909.86
Yars	926.03	1092.07	2822.5	2994.27	1166.88	1293.85
Tars	672.43	633.56	2197.71	2377.72	907.89	960.54
Mars	472.62	539.61	1178.32	1254.76	654.5	631.73
Xpot	477.74	480.19	1429.34	1410.93	539.5	570.92
Rars	832.53	900.96	1711.04	1684.45	873.29	863.7
Hars	1276.97	1297.64	1626.64	1666.39	929.39	901.98
Wars	289.46	288.27	738.78	816.04	388.03	436.92
Eprs	622.47	623.12	1422.76	1512.03	742.39	743.21
Farsb	464.93	511.51	808.93	794.38	373.07	404.26
Qars	2065.95	2104.65	1580.6	1693.47	1957.89	2065.21
Vars	625.04	724.3	1289.03	1322.46	586.25	592.31
Farsa	189.56	177.46	294.86	292.48	148.67	143.01
Kars	417.54	301.12	279.51	241.92	269.28	251.11
Dars	910.66	1096.09	1651.85	1600.49	1121.07	1155.35
Yars2	274.09	264.18	511.89	467.6	249.65	269.13
Fars2	161.38	155.78	163.32	189.57	136.51	182.42
Lars2	263.85	272.21	213.74	232.9	201.96	182.42
Rars2	295.87	367.77	450.5	509.13	330.06	358.09
Aars2	107.59	126.07	167.71	196.79	120.62	135.13
Iars2	576.37	628.74	751.94	727.58	689.1	731.95
Ldha	3178.98	3201.54	7787.9	8488.13	1771.83	1924.45
Pdk1	366.31	388.65	794.68	795.28	239.36	237.6
Hk2	198.53	207.98	370.49	429.69	90.7	105.85
Glut1	277.94	228.05	453.79	443.23	127.16	124.99
Pfkp	76.85	73.88	133.73	127.28	44.88	39.41

### Sheet: WT Ins Rap Treatment
	Veh	Veh	Ins	Ins	Ins Rap	Ins Rap
ATF4	4744.44	4302.78	8358.78	8537.86	4969.55	5023.1
Shmt2	581.85	526.73	1313.99	1318.18	461.92	516.38
Gpt2	1043.14	921.21	1954.69	1960.33	1010.87	1010.03
Psat1	3809.9	3512.68	7660.81	7404.05	3792.44	3861.51
Aldh1L2	175.35	160.76	408.71	426.26	137.24	128.83
Asns	756.2	804.92	1720.72	1786.99	734.16	781.61
Psph	649.6	578.04	1628.91	1584.5	610.32	635.47
Aldh18a1	878.75	822.02	1354.46	1342.61	825.66	785.94
Mthfd2	616.72	541.55	1487.74	1614.44	700.69	678.77
Cgl	220.19	214.34	560.74	547.6	226.5	244.66
Phgdh	1720.63	1605.28	2573.68	2674.19	1493.99	1457.13
Pycr1	709.38	598.56	916.14	906.1	536.68	539.12
Got1	367.64	355.71	538.03	540.51	384.93	413.54
Got2	371.62	353.43	351.45	391.59	273.36	328.02
Mthfd1l	501.15	475.43	930.95	917.92	479.77	545.61
Shmt1	132.51	139.09	129.33	82.73	84.8	94.18
Pycr2	267.01	261.09	326.77	305.71	254.39	282.55
Mthfd1	317.82	298.71	365.27	377.41	251.04	295.54
Slc7a1	278.97	228.02	549.88	535.78	341.42	318.27
Slc3a2	1505.43	1291.74	2053.41	1929.61	1258.57	1246.03
Slc6a9	262.03	259.95	529.15	427.84	343.65	357.25
Slc7a5	857.83	753.61	1803.65	2043.85	876.98	807.59
Slc7a11	40.85	44.46	126.36	84.31	32.36	51.96
Slc1a4	453.32	360.27	517.3	523.18	371.55	368.07
Slc38a2	2990.93	2936.92	2872.8	2668.67	2418.95	2422.78
Slc7a3	42.84	34.2	93.79	115.04	35.7	38.97
Slc1a3	1183.62	1238.16	1025.72	950.23	1549.78	1385.68
Slc1a5	79.71	75.25	156.97	154.43	78.1	86.61
Slc38a4	1034.17	970.23	953.65	983.32	862.48	830.33
Slc7a2	399.52	419.56	287.28	235.59	400.55	411.37
Slc38a1	315.83	321.51	469.92	421.54	295.67	316.11
Slc36a1	161.4	136.81	93.79	93.76	126.08	93.1
Slc16a10	137.49	137.95	112.54	134.73	82.57	86.61
Cars	567.9	474.29	759.17	771.37	479.77	456.84
Nars	2160.01	2019.14	3214.38	3143.78	1811.98	1693.13
Aars	1592.11	1384.09	3011.02	3175.3	1861.07	1820.87
Iars	1482.51	1283.76	1996.15	1902.82	1363.45	1335.88
Lars	1387.86	1243.86	2064.27	1969.79	1393.57	1381.35
Gars	3297.8	2907.28	5056.53	5142.73	3169.85	3115.62
Sars	820.96	798.08	1113.58	1203.94	758.71	748.05
Yars	1285.24	1132.13	1915.2	1883.91	1219.52	1188.66
Tars	814.98	652.14	1199.47	1150.36	709.62	733.98
Mars	587.82	560.93	1060.27	912.41	635.98	698.25
Xpot	598.78	526.73	853.94	902.95	569.03	529.37
Rars	1048.12	1034.08	1290.29	1227.57	897.06	922.34
Hars	1417.75	1313.41	1652.6	1651.47	1287.58	1342.38
Wars	361.66	372.82	433.39	431.78	416.18	421.12
Eprs	667.53	641.88	840.12	933.68	625.94	592.16
Farsb	591.81	533.57	722.64	742.22	500.97	551.03
Qars	2360.27	2214.09	1940.87	1918.58	2111	2222.5
Vars	728.3	692.05	990.18	1065.26	670.57	705.83
Farsa	202.25	212.06	239.89	213.53	187.45	166.71
Kars	318.82	388.78	360.33	378.2	349.23	343.17
Dars	1258.34	1202.82	1377.17	1248.85	1181.58	1172.42
Yars2	282.95	251.96	358.36	344.32	222.03	257.65
Fars2	192.29	171.02	168.81	143.4	128.31	166.71
Lars2	304.87	315.81	294.19	290.74	237.65	273.89
Rars2	398.53	370.54	403.77	433.35	352.58	372.4
Aars2	135.5	163.04	154.01	170.98	157.32	185.12
Iars2	672.51	678.37	685.13	615.36	592.46	673.35
Ldha	3482.11	3317.72	5855.19	5847.12	3559.25	3851.76
Pdk1	449.34	408.16	597.27	543.66	421.75	395.14
Hk2	246.09	217.76	329.73	312.8	208.65	233.83
Glut1	287.93	259.95	372.18	359.29	271.13	261.98
Pfkp	92.66	80.95	94.77	74.85	39.05	54.13

### Sheet: eIF2a AA
	Veh	Veh	Ins	Ins	Ins Rap	Ins Rap	P Value
Aldh18a1	1090.29	1073.74	1502.39	1506.14	998.77	907.92	0.000403532
Psph	1097.42	1023.72	2167.82	2168.15	846.39	705.5	0.00110546
Psat1	8141.48	7704.5	12912.3	12632.1	7503.66	5618.6	0.00285244
Phgdh	2330.36	2147.47	3523.08	3473.86	2566.7	1640.52	0.00560519
Asns	556.35	532.08	1104.61	1207.42	424.11	514.94	0.00737091
Aldh1L2	96.8	86.2	183.36	172.49	60.59	55.05	0.00762734
Shmt2	864.08	739.59	1609.6	1544.69	807.83	735.99	0.00809839
Mthfd2	719.38	653.39	1825.5	1633.34	1007.95	638.59	0.00935313
Mthfd1l	834.53	703.41	1408.49	1455.07	826.19	702.96	0.0108395
Got1	904.83	838.56	1222.91	1268.13	1239.29	1069.69	0.0113197
Cgl	162.01	145.79	248.43	238.01	95.47	83	0.0114469
Mthfd1	661.3	557.62	939.73	960.73	598.53	642.83	0.0232547
Gpt2	739.76	662.97	909.42	873.04	682.99	555.59	0.0466003
Slc7a1	622.58	606.57	981.14	999.28	760.1	547.97	0.00103555
Slc38a1	383.13	369.26	490.94	496.27	387.39	347.25	0.00398017
Slc7a11	10.19	10.64	55.45	44.33	7.34	8.47	0.0192975
Slc1a5	110.05	108.54	148.61	162.85	110.16	140.59	0.0229596
Slc7a5	1171.8	991.8	1587.42	1508.07	1042.84	630.12	0.0417865
Nars	1309.36	1317.43	2235.1	2235.6	1004.28	1190.8	1.92273e-05
Vars	1032.2	1038.62	1517.92	1509.03	1472.46	1061.22	0.00013151
Cars	574.69	539.53	1038.07	1050.35	567.32	495.46	0.00145827
Iars	1728.15	1635.61	2624.75	2638.4	1747.85	1510.09	0.00241658
Hars	1334.84	1297.21	1861.72	1907.97	1184.21	1346.63	0.00273561
Mars	688.82	596.99	1322.73	1324.98	694	672.47	0.00451844
Sars	999.6	952.42	1356.74	1333.65	1149.32	896.91	0.00502271
Yars	1225.81	1133.33	1823.28	1878.1	1237.45	1017.17	0.00635418
Farsa	169.15	175.59	232.16	223.56	238.68	204.11	0.00924249
Farsb	600.17	552.3	867.28	905.8	741.74	524.26	0.00966025
Lars	1301.21	1224.85	1692.41	1659.36	1358.63	1012.94	0.0100022
Aars	1852.47	1688.82	3113.47	2863.88	2405.14	1510.09	0.0146805
Xpot	682.7	699.15	1050.64	952.06	824.36	653.84	0.0249482
Gars	3772.18	3385.09	4763.74	4865.33	4411.86	2871.97	0.0252258
